# Geroprotective drug discovery with an AI-enabled assay for heat resistance

**DOI:** 10.64898/2026.08.10.743574

**Authors:** Thomas J. Hodder, Allancer D.C. Nunes, Bryan A. Martinez, Karla J. Opperman, Paul D. Robbins, Chad L. Myers, Matthew S. Gill

**Affiliations:** Masonic Institute on the Biology of Aging & Metabolism, University of Minnesota; Department of Cell Biology, Genetics & Development, University of Minnesota; Department of Biochemistry, Molecular Biology & Biophysics, University of Minnesota; Department of Computer Science & Engineering, University of Minnesota

**Author notes:** Correspondence: Matthew S. Gill, Chad L. Myers.

## Abstract

Drugs that slow the rate of organismal aging (geroprotectors) have the potential to improve human healthspan by preventing the development of multiple chronic diseases. The nematode *C. elegans* is a proven system for identifying anti-aging drugs, but methods for candidate nomination that scale to high throughput remain limited and have not been widely adopted. To accelerate the discovery process, we have developed an open-source AI-enabled screening platform that provides a rapid, automated, posture-based score of *C. elegans* survival. We used this workflow to screen a library of 2,782 FDA-approved drugs and identified 31 compounds that reproducibly increase heat stress resistance, a known predictor of longevity. Follow-up studies confirmed that many of these compounds confer lifespan extension in worms, and several compounds also have anti-senescent activity in human cells. This simplified and adaptable AI-enabled workflow therefore has the potential to accelerate the discovery of translatable drugs that slow aging.
