## Supplementary material for "Geroprotective drug discovery with an AI-enabled assay for heat resistance": Data S2

drug	d12_dead	d12_alive	d12_survival	d12_total	conc	tech	project	pval	FDR	sig	drug_s	percent_change_in_survival	drug_conc
isradipine	0	73	1	73	50uM	2	heatshock_ls_round3_D1	6.32975317077289E-34	2.08881854635505E-32	****	ISRADIP	0.602272727272727	isradipine_50uM
ceftriaxone	0	101	1	101	50uM	2	heatshock_ls_round3_D1	4.59415348259154E-56	1.51607064925521E-54	****	CEFTRIA	0.602272727272727	ceftriaxone_50uM
tigecycline	1	85	0.988372093023256	86	50uM	2	heatshock_ls_round3_D1	1.9842146063105E-51	6.54790820082467E-50	****	TIGECYC	0.590644820295983	tigecycline_50uM
clemizole	2	86	0.977272727272727	88	50uM	3	heatshock_ls_round1_D1	5.07089239040392E-90	1.67339448883329E-88	****	CLEMIZO	0.808598028477546	clemizole_50uM
tigecycline	2	83	0.976470588235294	85	50uM	3	heatshock_ls_round3_D1	1.9842146063105E-51	6.54790820082467E-50	****	TIGECYC	0.540300375469337	tigecycline_50uM
tigecycline	3	78	0.962962962962963	81	5uM	3	heatshock_ls_round2_5uM	3.56802497321255E-88	1.17744824116014E-86	****	TIGECYC	0.772486772486773	tigecycline_5uM
tigecycline	4	95	0.95959595959596	99	5uM	2	heatshock_ls_round2_5uM	3.56802497321255E-88	1.17744824116014E-86	****	TIGECYC	0.74084595959596	tigecycline_5uM
ceftriaxone	4	86	0.955555555555556	90	5uM	3	heatshock_ls_round2_5uM	3.34280544128146E-99	1.10312579562288E-97	****	CEFTRIA	0.765079365079366	ceftriaxone_5uM
ceftriaxone	5	85	0.944444444444444	90	50uM	3	heatshock_ls_round3_D1	4.59415348259154E-56	1.51607064925521E-54	****	CEFTRIA	0.508274231678487	ceftriaxone_50uM
clemizole	6	90	0.9375	96	50uM	2	heatshock_ls_round1_D1	5.07089239040392E-90	1.67339448883329E-88	****	CLEMIZO	0.660904255319149	clemizole_50uM
ceftriaxone	6	76	0.926829268292683	82	50uM	1	heatshock_ls_round3_D1	4.59415348259154E-56	1.51607064925521E-54	****	CEFTRIA	0.462040535898317	ceftriaxone_50uM
camptothecin	7	81	0.920454545454545	88	50uM	2	heatshock_ls_round1_D1	1.33750641476191E-50	4.41377116871431E-49	****	CAMPTOT	0.643858800773694	camptothecin_50uM
ceftriaxone	9	103	0.919642857142857	112	5uM	2	heatshock_ls_round2_5uM	3.34280544128146E-99	1.10312579562288E-97	****	CEFTRIA	0.700892857142857	ceftriaxone_5uM
isradipine	3	43	0.895833333333333	48	50uM	1	heatshock_ls_round3_D1	6.32975317077289E-34	2.08881854635505E-32	****	ISRADIP	0.431044600938967	isradipine_50uM
clemizole	7	57	0.890625	64	50uM	1	heatshock_ls_round1_D1	5.07089239040392E-90	1.67339448883329E-88	****	CLEMIZO	0.478860294117647	clemizole_50uM
tigecycline	9	60	0.869565217391304	69	50uM	1	heatshock_ls_round3_D1	1.9842146063105E-51	6.54790820082467E-50	****	TIGECYC	0.404776484996938	tigecycline_50uM
camptothecin	10	60	0.857142857142857	70	50uM	1	heatshock_ls_round1_D1	1.33750641476191E-50	4.41377116871431E-49	****	CAMPTOT	0.445378151260504	camptothecin_50uM
grazoprevir	16	61	0.792207792207792	77	50uM	2	heatshock_ls_round1_D1	3.36352175568173E-17	1.10996217937497E-15	****	GRAZOPR	0.515612047526941	grazoprevir_50uM
isradipine	15	57	0.791666666666667	72	50uM	3	heatshock_ls_round3_D1	6.32975317077289E-34	2.08881854635505E-32	****	ISRADIP	0.35549645390071	isradipine_50uM
ceftriaxone	9	63	0.777777777777778	81	5uM	1	heatshock_ls_round2_5uM	3.34280544128146E-99	1.10312579562288E-97	****	CEFTRIA	0.549206349206349	ceftriaxone_5uM
benidipine	17	50	0.746268656716418	67	50uM	2	heatshock_ls_round1_D1	2.62303135001886E-08	8.65600345506225E-07	****	BENIDIP	0.469672912035567	benidipine_50uM
camptothecin	23	60	0.72289156626506	83	50uM	3	heatshock_ls_round1_D1	1.33750641476191E-50	4.41377116871431E-49	****	CAMPTOT	0.554216867469879	camptothecin_50uM
tigecycline	15	72	0.705882352941177	102	5uM	1	heatshock_ls_round2_5uM	3.56802497321255E-88	1.17744824116014E-86	****	TIGECYC	0.477310924369748	tigecycline_5uM
piperacillin	20	57	0.703703703703704	81	50uM	1	heatshock_ls_round2_D1	6.13282395513318E-36	2.02383190519395E-34	****	PIPERAC	0.540913006029285	piperacillin_50uM
dronedarone	26	60	0.697674418604651	86	50uM	2	heatshock_ls_round4_dron	2.43286632307093E-16	1.45971979384256E-15	****	DRONEDA	0.408517792098627	dronedarone_50uM
amoxapine	26	53	0.670886075949367	79	5uM	3	heatshock_ls_round1_5uM	6.70953449272487E-16	2.21414638259921E-14	****	AMOXAPI	0.301838456901748	amoxapine_5uM
amoxapine	31	61	0.66304347826087	92	5uM	2	heatshock_ls_round1_5uM	6.70953449272487E-16	2.21414638259921E-14	****	AMOXAPI	0.343455849394891	amoxapine_5uM
piperacillin	32	60	0.652173913043478	92	50uM	2	heatshock_ls_round2_D1	6.13282395513318E-36	2.02383190519395E-34	****	PIPERAC	0.513876040703052	piperacillin_50uM
piperacillin	32	58	0.644444444444445	90	50uM	3	heatshock_ls_round2_D1	6.13282395513318E-36	2.02383190519395E-34	****	PIPERAC	0.363545568039951	piperacillin_50uM
camptothecin	32	56	0.636363636363636	88	5uM	3	heatshock_ls_round1_5uM	3.66842954466105E-10	1.21058174973815E-08	****	CAMPTOT	0.267316017316017	camptothecin_5uM
dantrolene	33	57	0.633333333333333	90	50uM	3	heatshock_ls_round3_D1	0.0862119764921186	1	n.s.	DANTROL	0.197163120567376	dantrolene_50uM
isradipine	32	54	0.627906976744186	86	5uM	2	heatshock_ls_round2_5uM	6.69469461304207E-18	2.20924922230388E-16	****	ISRADIP	0.409156976744186	isradipine_5uM
loxapine	22	50	0.625	80	50uM	1	heatshock_ls_round3_D1	0.0013051896015435	0.0430712568509354	*	LOXAPIN	0.160211267605634	loxapine_50uM
grazoprevir	17	28	0.622222222222222	45	50uM	1	heatshock_ls_round1_D1	3.36352175568173E-17	1.10996217937497E-15	****	GRAZOPR	0.210457516339869	grazoprevir_50uM
amoxapine	35	56	0.615384615384615	91	50uM	2	heatshock_ls_round1_D1	1.21741006464411E-07	4.01745321332558E-06	****	AMOXAPI	0.338788870703764	amoxapine_50uM
benidipine	31	47	0.602564102564103	78	5uM	3	heatshock_ls_round1_5uM	0.000120329724889727	0.00397088092136099	**	BENIDIP	0.233516483516484	benidipine_5uM
amoxapine	25	35	0.583333333333333	60	5uM	1	heatshock_ls_round1_5uM	6.70953449272487E-16	2.21414638259921E-14	****	AMOXAPI	0.368143459915611	amoxapine_5uM
clemizole	22	53	0.582417582417583	91	5uM	1	heatshock_ls_round1_5uM	4.0604020000207E-05	0.00133993266000683	**	CLEMIZO	0.367227708999861	clemizole_5uM
dronedarone	13	37	0.569230769230769	65	50uM	1	heatshock_ls_round4_dron	2.43286632307093E-16	1.45971979384256E-15	****	DRONEDA	0.352564102564102	dronedarone_50uM
dronedarone	36	46	0.560975609756098	82	50uM	3	heatshock_ls_round4_dron	2.43286632307093E-16	1.45971979384256E-15	****	DRONEDA	0.310975609756098	dronedarone_50uM
nitrendipine	37	46	0.55421686746988	83	5uM	3	heatshock_ls_round1_5uM	8.8463097374484E-05	0.00291928221335797	**	NITREND	0.185169248422261	nitrendipine_5uM
erythromycin	25	31	0.553571428571429	56	5uM	3	heatshock_ls_round1_5uM	0.115800971015221	1	n.s.	ERYTHRO	0.18452380952381	erythromycin_5uM
isradipine	17	42	0.552631578947369	76	5uM	1	heatshock_ls_round2_5uM	6.69469461304207E-18	2.20924922230388E-16	****	ISRADIP	0.32406015037594	isradipine_5uM
camptothecin	49	60	0.55045871559633	109	5uM	2	heatshock_ls_round1_5uM	3.66842954466105E-10	1.21058174973815E-08	****	CAMPTOT	0.230871086730351	camptothecin_5uM
triptonide	42	50	0.543478260869565	92	50uM	2	heatshock_ls_round1_D1	0.0182931279102066	0.603673221036817	n.s.	TRIPTON	0.266882516188714	triptonide_50uM
loxapine	38	44	0.536585365853659	82	50uM	3	heatshock_ls_round3_D1	0.0013051896015435	0.0430712568509354	*	LOXAPIN	0.100415153087702	loxapine_50uM
loxapine	40	54	0.534653465346535	101	50uM	2	heatshock_ls_round3_D1	0.0013051896015435	0.0430712568509354	*	LOXAPIN	0.136926192619262	loxapine_50uM
nitrendipine	43	49	0.532608695652174	92	50uM	2	heatshock_ls_round1_D1	7.51939349022357E-06	0.000248139985177378	***	NITREND	0.256012950971323	nitrendipine_50uM
perphenazine	35	39	0.527027027027027	74	5uM	1	heatshock_ls_round1_5uM	1.65104189100676E-05	0.000544843824032229	**	PERPHEN	0.311837153609305	perphenazine_5uM
perphenazine	40	40	0.5	80	50uM	3	heatshock_ls_round1_D1	0.000681164457725521	0.0224784271049422	*	PERPHEN	0.331325301204819	perphenazine_50uM
isradipine	48	48	0.5	96	5uM	3	heatshock_ls_round2_5uM	6.69469461304207E-18	2.20924922230388E-16	****	ISRADIP	0.30952380952381	isradipine_5uM
grazoprevir	40	39	0.493670886075949	79	50uM	3	heatshock_ls_round1_D1	3.36352175568173E-17	1.10996217937497E-15	****	GRAZOPR	0.324996187280768	grazoprevir_50uM
clemizole	43	42	0.488372093023256	86	5uM	3	heatshock_ls_round1_5uM	4.0604020000207E-05	0.00133993266000683	**	CLEMIZO	0.119324473975637	clemizole_5uM
tetramisole	49	46	0.48421052631579	95	50uM	2	heatshock_ls_round1_D1	0.215836008746614	1	n.s.	TETRAMI	0.207614781634939	tetramisole_50uM
camptothecin	25	27	0.482142857142857	56	5uM	1	heatshock_ls_round1_5uM	3.66842954466105E-10	1.21058174973815E-08	****	CAMPTOT	0.266952983725135	camptothecin_5uM
barnidipine	46	42	0.477272727272727	88	50uM	3	heatshock_ls_round2_D1	4.54746205350386E-08	1.50066247765627E-06	****	BARNIDI	0.196373850868233	barnidipine_50uM
perphenazine	53	49	0.466666666666667	105	5uM	2	heatshock_ls_round1_5uM	1.65104189100676E-05	0.000544843824032229	**	PERPHEN	0.147079037800688	perphenazine_5uM
ctrl	32	33	0.464788732394366	71		1	heatshock_ls_round3_D1	0.5	1	n.s.	CTRL	0	ctrl_nan
ctrl	32	33	0.464788732394366	71		1	heatshock_ls_round3_D1				CTRL	0	ctrl_nan
loxapine	20	34	0.45945945945946	74	5uM	1	heatshock_ls_round2_5uM	3.77582176709648E-06	0.000124602118314184	***	LOXAPIN	0.230888030888031	loxapine_5uM
amoxapine	44	37	0.45679012345679	81	50uM	3	heatshock_ls_round1_D1	1.21741006464411E-07	4.01745321332558E-06	****	AMOXAPI	0.288115424661609	amoxapine_50uM
perphenazine	46	44	0.448979591836735	98	5uM	3	heatshock_ls_round1_5uM	1.65104189100676E-05	0.000544843824032229	**	PERPHEN	0.079931972789116	perphenazine_5uM
benidipine	9	17	0.447368421052632	38	50uM	1	heatshock_ls_round1_D1	2.62303135001886E-08	8.65600345506225E-07	****	BENIDIP	0.0356037151702791	benidipine_50uM
dantrolene	55	44	0.444444444444444	99	50uM	2	heatshock_ls_round3_D1	0.0862119764921186	1	n.s.	DANTROL	0.046717171717171	dantrolene_50uM
nitrendipine	49	39	0.443181818181818	88	5uM	2	heatshock_ls_round1_5uM	8.8463097374484E-05	0.00291928221335797	**	NITREND	0.123594189315839	nitrendipine_5uM
dasabuvir	53	42	0.442105263157895	96	50uM	2	heatshock_ls_round2_D1	5.85339112497503E-08	1.93161907124176E-06	****	DASABUV	0.303807390817469	dasabuvir_50uM
ctrl	53	41	0.436170212765957	94		3	heatshock_ls_round3_D1	0.5	1	n.s.	CTRL	0	ctrl_nan
ctrl	53	41	0.436170212765957	94		3	heatshock_ls_round3_D1				CTRL	0	ctrl_nan
desfesoterodine	56	43	0.434343434343434	99	50uM	2	heatshock_ls_round3_D1	0.915233730438298	1	n.s.	DESFESO	0.036616161616161	desfesoterodine_50uM
benidipine	55	42	0.43298969072165	97	5uM	2	heatshock_ls_round1_5uM	0.000120329724889727	0.00397088092136099	**	BENIDIP	0.113402061855671	benidipine_5uM
nitrendipine	25	31	0.413333333333333	75	50uM	1	heatshock_ls_round1_D1	7.51939349022357E-06	0.000248139985177378	***	NITREND	0.00156862745098002	nitrendipine_50uM
ctrl	20	14	0.411764705882353	34		1	heatshock_ls_round1_D1	0.5	1	n.s.	CTRL	0	ctrl_nan
ctrl	20	14	0.411764705882353	34		1	heatshock_ls_round1_D1				CTRL	0	ctrl_nan
barnidipine	21	18	0.409090909090909	44	50uM	1	heatshock_ls_round2_D1	4.54746205350386E-08	1.50066247765627E-06	****	BARNIDI	0.24630021141649	barnidipine_50uM
dasabuvir	53	38	0.408602150537634	93	5uM	3	heatshock_ls_round1_5uM	0.069639887261231	1	n.s.	DASABUV	0.039554531490015	dasabuvir_5uM
perphenazine	57	39	0.40625	96	50uM	2	heatshock_ls_round1_D1	0.000681164457725521	0.0224784271049422	*	PERPHEN	0.129654255319149	perphenazine_50uM
ctrl	14	35	0.397727272727273	88		2	heatshock_ls_round3_D1	0.5	1	n.s.	CTRL	0	ctrl_nan
ctrl	14	35	0.397727272727273	88		2	heatshock_ls_round3_D1				CTRL	0	ctrl_nan
nitrendipine	17	31	0.392405063291139	79	5uM	1	heatshock_ls_round1_5uM	8.8463097374484E-05	0.00291928221335797	**	NITREND	0.177215189873417	nitrendipine_5uM
dantrolene	16	30	0.384615384615385	78	50uM	1	heatshock_ls_round3_D1	0.0862119764921186	1	n.s.	DANTROL	-0.080173347778981	dantrolene_50uM
dexrazoxane	20	25	0.384615384615385	65	5uM	1	heatshock_ls_round2_5uM	0.000847954697215443	0.0279825050081096	*	DEXRAZO	0.156043956043956	dexrazoxane_5uM
dasabuvir	52	32	0.380952380952381	84	50uM	3	heatshock_ls_round2_D1	5.85339112497503E-08	1.93161907124176E-06	****	DASABUV	0.100053504547887	dasabuvir_50uM
nitrendipine	45	27	0.375	72	50uM	3	heatshock_ls_round1_D1	7.51939349022357E-06	0.000248139985177378	***	NITREND	0.206325301204819	nitrendipine_50uM
manidipine	55	33	0.375	88	5uM	3	heatshock_ls_round2_5uM	0.0279980388607724	0.92393528240549	n.s.	MANIDIP	0.18452380952381	manidipine_5uM
dexrazoxane	49	29	0.371794871794872	78	5uM	3	heatshock_ls_round2_5uM	0.000847954697215443	0.0279825050081096	*	DEXRAZO	0.181318681318682	dexrazoxane_5uM
diflucortolone	22	26	0.371428571428571	70	5uM	1	heatshock_ls_round2_5uM	0.000431883449244021	0.0142521538250527	*	DIFLUCO	0.142857142857142	diflucortolone_5uM
dexrazoxane	34	36	0.371134020618557	97	50uM	2	heatshock_ls_round3_D1	0.982451445964605	1	n.s.	DESFESO	-0.0650361921474	desfesoterodine_50uM
desfesoterodine	61	36	0.371134020618557	97	50uM	3	heatshock_ls_round3_D1	0.915233730438298	1	n.s.	DEXRAZO	-0.026593252108716	dexrazoxane_50uM
ctrl	53	31	0.369047619047619	84		3	heatshock_ls_round1_5uM	0.5	1	n.s.	CTRL	0	ctrl_nan
ctrl	53	31	0.369047619047619	84		3	heatshock_ls_round1_5uM				CTRL	0	ctrl_nan
loxapine	50	29	0.367088607594937	79	5uM	3	heatshock_ls_round2_5uM	3.77582176709648E-06	0.000124602118314184	***	LOXAPIN	0.176612417118747	loxapine_5uM
loxapine	59	34	0.365591397849462	93	5uM	2	heatshock_ls_round2_5uM	3.77582176709648E-06	0.000124602118314184	***	LOXAPIN	0.146841397849462	loxapine_5uM
dasabuvir	31	35	0.364583333333333	96	50uM	1	heatshock_ls_round2_D1	5.85339112497503E-08	1.93161907124176E-06	****	DASABUV	0.201792635658914	dasabuvir_50uM
larotrectinib	56	32	0.363636363636364	88	50uM	3	heatshock_ls_round2_D1	0.144932687045234	1	n.s.	LAROTRE	0.08273748723187	larotrectinib_50uM
diflucortolone	62	35	0.360824742268041	97	5uM	2	heatshock_ls_round2_5uM	0.000431883449244021	0.0142521538250527	*	DIFLUCO	0.142074742268041	diflucortolone_5uM
benidipine	26	32	0.359550561797753	89	5uM	1	heatshock_ls_round1_5uM	0.000120329724889727	0.00397088092136099	**	BENIDIP	0.144360688380031	benidipine_5uM
fipexide	57	31	0.352272727272727	88	50uM	3	heatshock_ls_round2_D1	0.00122764030929911	0.0405121302068708	*	FIPEXID	0.071373850868233	fipexide_50uM
dasabuvir	32	27	0.350649350649351	77	5uM	1	heatshock_ls_round1_5uM	0.069639887261231	1	n.s.	DASABUV	0.135459477231629	dasabuvir_5uM
barnidipine	50	27	0.350649350649351	77	50uM	2	heatshock_ls_round2_D1	4.54746205350386E-08	1.50066247765627E-06	****	BARNIDI	0.212351478308925	barnidipine_50uM
clemizole	62	32	0.340425531914894	94	5uM	2	heatshock_ls_round1_5uM	4.0604020000207E-05	0.00133993266000683	**	CLEMIZO	0.020837903048915	clemizole_5uM
erythromycin	61	31	0.33695652173913	92	50uM	3	heatshock_ls_round2_D1	0.00315549402016204	0.104131302665347	n.s.	ERYTHRO	0.056057645334636	erythromycin_50uM
amoxapine	40	20	0.333333333333333	60	50uM	1	heatshock_ls_round1_D1	1.21741006464411E-07	4.01745321332558E-06	****	AMOXAPI	-0.07843137254902	amoxapine_50uM
dasabuvir	62	31	0.333333333333333	93	5uM	2	heatshock_ls_round1_5uM	0.069639887261231	1	n.s.	DASABUV	0.013745704467354	dasabuvir_5uM
erythromycin	64	32	0.333333333333333	96	50uM	2	heatshock_ls_round2_D1	0.00315549402016204	0.104131302665347	n.s.	ERYTHRO	0.195035460992907	erythromycin_50uM
tirbanibulin	60	30	0.333333333333333	90	50uM	3	heatshock_ls_round2_D1	0.00567263664419637	0.18719700925848	n.s.	TIRBANI	0.052434456928839	tirbanibulin_50uM
levamisole	65	32	0.329896907216495	97	50uM	2	heatshock_ls_round1_D1	0.6999320036978	1	n.s.	LEVAMIS	0.053301162535644	levamisole_50uM
fipexide	37	22	0.328358208955224	67	50uM	1	heatshock_ls_round2_D1	0.00122764030929911	0.0405121302068708	*	FIPEXID	0.165567511280805	fipexide_50uM
dexrazoxane	40	26	0.325	80	50uM	1	heatshock_ls_round3_D1	0.982451445964605	1	n.s.	DEXRAZO	-0.139788732394366	dexrazoxane_50uM
dexrazoxane	61	29	0.322222222222222	90	50uM	3	heatshock_ls_round3_D1	0.982451445964605	1	n.s.	DEXRAZO	-0.113947990543735	dexrazoxane_50uM
ctrl	66	31	0.319587628865979	97		2	heatshock_ls_round1_5uM	0.5	1	n.s.	CTRL	0	ctrl_nan
ctrl	66	31	0.319587628865979	97		2	heatshock_ls_round1_5uM				CTRL	0	ctrl_nan
pyrantel	21	31	0.313131313131313	99	50uM	2	heatshock_ls_round3_D1	0.999999922119194	1	n.s.	PYRANTE	-0.08459595959596	pyrantel_50uM
tetramisole	22	27	0.310344827586207	87	5uM	1	heatshock_ls_round1_5uM	0.794474223312772	1	n.s.	TETRAMI	0.095154954168485	tetramisole_5uM
menadione	60	27	0.310344827586207	87	50uM	2	heatshock_ls_round2_D1	0.0293615729564067	0.968931907561422	n.s.	MENADIO	0.172046955245781	menadione_50uM
manidipine	68	30	0.306122448979592	98	5uM	2	heatshock_ls_round2_5uM	0.0279980388607724	0.92393528240549	n.s.	MANIDIP	0.087372448979592	manidipine_5uM
diflucortolone	55	24	0.30379746835443	79	5uM	3	heatshock_ls_round2_5uM	0.000431883449244021	0.0142521538250527	*	DIFLUCO	0.11332127787824	diflucortolone_5uM
erythromycin	64	29	0.298969072164948	97	5uM	2	heatshock_ls_round1_5uM	0.115800971015221	1	n.s.	ERYTHRO	-0.020618556701031	erythromycin_5uM
pyrantel	27	22	0.289473684210526	76	5uM	1	heatshock_ls_round2_5uM	0.039419909837177	1	n.s.	PYRANTE	0.060902255639097	pyrantel_5uM
ctrl	59	24	0.289156626506024	83		2	heatshock_ls_round4_dron	0.5	1	n.s.	CTRL	0	ctrl_nan
ctrl	59	24	0.289156626506024	83		2	heatshock_ls_round4_dron				CTRL	0	ctrl_nan
arimoclomol	64	26	0.288888888888889	90	50uM	3	heatshock_ls_round2_D1	0.509638960669244	1	n.s.	ARIMOCL	0.00799001248439496	arimoclomol_50uM
desfesoterodine	38	21	0.287671232876712	73	50uM	1	heatshock_ls_round3_D1	0.915233730438298	1	n.s.	DESFESO	-0.177117499517654	desfesoterodine_50uM
erythromycin	34	24	0.285714285714286	84	5uM	1	heatshock_ls_round1_5uM	0.115800971015221	1	n.s.	ERYTHRO	0.070524412296564	erythromycin_5uM
pyrantel	65	26	0.285714285714286	91	5uM	3	heatshock_ls_round2_5uM	0.039419909837177	1	n.s.	PYRANTE	0.095238095238096	pyrantel_5uM
dexrazoxane	74	29	0.281553398058252	103	5uM	2	heatshock_ls_round2_5uM	0.000847954697215443	0.0279825050081096	*	DEXRAZO	0.062803398058252	dexrazoxane_5uM
ctrl	64	25	0.280898876404494	89		3	heatshock_ls_round2_D1	0.5	1	n.s.	CTRL	0	ctrl_nan
ctrl	64	25	0.280898876404494	89		3	heatshock_ls_round2_D1				CTRL	0	ctrl_nan
perphenazine	46	23	0.27710843373494	83	50uM	1	heatshock_ls_round1_D1	0.000681164457725521	0.0224784271049422	*	PERPHEN	-0.134656272147413	perphenazine_50uM
dantrolene	30	23	0.27710843373494	83	5uM	1	heatshock_ls_round2_5uM	0.128786147264879	1	n.s.	DANTROL	0.048537005163511	dantrolene_5uM
ctrl	68	26	0.276595744680851	94		2	heatshock_ls_round1_D1	0.5	1	n.s.	CTRL	0	ctrl_nan
ctrl	68	26	0.276595744680851	94		2	heatshock_ls_round1_D1				CTRL	0	ctrl_nan
triptonide	39	22	0.275	80	50uM	1	heatshock_ls_round1_D1	0.0182931279102066	0.603673221036817	n.s.	TRIPTON	-0.136764705882353	triptonide_50uM
tirbanibulin	76	28	0.269230769230769	104	50uM	2	heatshock_ls_round2_D1	0.00567263664419637	0.18719700925848	n.s.	TIRBANI	0.130932896890343	tirbanibulin_50uM
dantrolene	71	26	0.268041237113402	97	5uM	2	heatshock_ls_round2_5uM	0.128786147264879	1	n.s.	DANTROL	0.049291237113402	dantrolene_5uM
pyrantel	92	33	0.264	125	5uM	2	heatshock_ls_round2_5uM	0.039419909837177	1	n.s.	PYRANTE	0.04525	pyrantel_5uM
menadione	73	26	0.262626262626263	99	50uM	3	heatshock_ls_round2_D1	0.0293615729564067	0.968931907561422	n.s.	MENADIO	-0.018272613778231	menadione_50uM
levamisole	62	22	0.261904761904762	84	5uM	2	heatshock_ls_round3_5uM	0.108250779642894	1	n.s.	LEVAMIS	0.089861751152074	levamisole_5uM
tetramisole	65	23	0.261363636363636	88	5uM	3	heatshock_ls_round1_5uM	0.794474223312772	1	n.s.	TETRAMI	-0.107683982683983	tetramisole_5uM
desfesoterodine	69	24	0.258064516129032	93	5uM	3	heatshock_ls_round2_5uM	0.308220158911294	1	n.s.	DESFESO	0.067588325652842	desfesoterodine_5uM
levamisole	38	18	0.257142857142857	70	50uM	1	heatshock_ls_round1_D1	0.6999320036978	1	n.s.	LEVAMIS	-0.154621848739496	levamisole_50uM
fipexide	73	25	0.255102040816327	99	50uM	2	heatshock_ls_round2_D1	0.00122764030929911	0.0405121302068708	*	FIPEXID	0.116804168475901	fipexide_50uM
tirbanibulin	43	23	0.252747252747253	91	50uM	1	heatshock_ls_round2_D1	0.00567263664419637	0.18719700925848	n.s.	TIRBANI	0.089956555072834	tirbanibulin_50uM
manidipine	8	5	0.25	20	50uM	2	heatshock_ls_round3_D1	0.999999442331843	1	n.s.	CTRL	0	ctrl_nan
ctrl	28	17	0.25	68		3	heatshock_ls_round4_dron	0.5	1	n.s.	CTRL	0	ctrl_nan
ctrl	28	17	0.25	68		3	heatshock_ls_round4_dron				MANIDIP	-0.147727272727273	manidipine_50uM
tetramisole	71	23	0.24468085106383	94	5uM	2	heatshock_ls_round1_5uM	0.794474223312772	1	n.s.	TETRAMI	-0.074906777802149	tetramisole_5uM
benidipine	26	8	0.235294117647059	34	50uM	3	heatshock_ls_round1_D1	2.62303135001886E-08	8.65600345506225E-07	****	BENIDIP	0.066619418851878	benidipine_50uM
tetramisole	22	16	0.231884057971015	69	50uM	1	heatshock_ls_round1_D1	0.215836008746614	1	n.s.	TETRAMI	-0.179880647911338	tetramisole_50uM
fipexide	67	20	0.229885057471264	87	5uM	1	heatshock_ls_round3_5uM	0.102456715271391	1	n.s.	FIPEXID	0.09064455114215	fipexide_5uM
ctrl	27	16	0.228571428571429	70		1	heatshock_ls_round2_5uM	0.5	1	n.s.	CTRL	0	ctrl_nan
ctrl	27	16	0.228571428571429	70		1	heatshock_ls_round2_5uM				CTRL	0	ctrl_nan
piperacillin	58	17	0.226666666666667	75	5uM	1	heatshock_ls_round3_5uM	0.0890427032304001	1	n.s.	PIPERAC	0.087426160337553	piperacillin_5uM
desfesoterodine	69	20	0.224719101123596	89	5uM	2	heatshock_ls_round2_5uM	0.308220158911294	1	n.s.	DESFESO	0.005969101123596	desfesoterodine_5uM
ctrl	75	21	0.21875	96		2	heatshock_ls_round2_5uM	0.5	1	n.s.	CTRL	0	ctrl_nan
ctrl	75	21	0.21875	96		2	heatshock_ls_round2_5uM				CTRL	0	ctrl_nan
ctrl	17	13	0.216666666666667	60		1	heatshock_ls_round4_dron	0.5	1	n.s.	CTRL	0	ctrl_nan
ctrl	17	13	0.216666666666667	60		1	heatshock_ls_round4_dron				CTRL	0	ctrl_nan
ctrl	24	17	0.215189873417722	79		1	heatshock_ls_round1_5uM	0.5	1	n.s.	CTRL	0	ctrl_nan
ctrl	24	17	0.215189873417722	79		1	heatshock_ls_round1_5uM				CTRL	0	ctrl_nan
dantrolene	59	16	0.213333333333333	75	5uM	3	heatshock_ls_round2_5uM	0.128786147264879	1	n.s.	DANTROL	0.022857142857143	dantrolene_5uM
menadione	42	16	0.205128205128205	78	50uM	1	heatshock_ls_round2_D1	0.0293615729564067	0.968931907561422	n.s.	MENADIO	0.042337507453786	menadione_50uM
piperacillin	66	17	0.204819277108434	83	5uM	2	heatshock_ls_round3_5uM	0.0890427032304001	1	n.s.	PIPERAC	0.032776266355746	piperacillin_5uM
desfesoterodine	26	13	0.2	65	5uM	1	heatshock_ls_round2_5uM	0.308220158911294	1	n.s.	DESFESO	-0.028571428571429	desfesoterodine_5uM
erythromycin	46	17	0.2	85	50uM	1	heatshock_ls_round2_D1	0.00315549402016204	0.104131302665347	n.s.	ERYTHRO	0.037209302325581	erythromycin_50uM
triptonide	69	17	0.197674418604651	86	50uM	3	heatshock_ls_round1_D1	0.0182931279102066	0.603673221036817	n.s.	TRIPTON	0.02899971980947	triptonide_50uM
dronedarone	57	14	0.197183098591549	71	5uM	1	heatshock_ls_round3_5uM	0.191042413955844	1	n.s.	DRONEDA	0.057942592262435	dronedarone_5uM
menadione	66	16	0.195121951219512	82	5uM	1	heatshock_ls_round3_5uM	0.307721062211532	1	n.s.	MENADIO	0.055881444890398	menadione_5uM
arimoclomol	76	18	0.191489361702128	96	50uM	2	heatshock_ls_round2_D1	0.509638960669244	1	n.s.	ARIMOCL	0.053191489361702	arimoclomol_50uM
dronedarone	72	17	0.191011235955056	89	5uM	2	heatshock_ls_round3_5uM	0.191042413955844	1	n.s.	DRONEDA	0.018968225202368	dronedarone_5uM
fipexide	72	17	0.191011235955056	89	5uM	2	heatshock_ls_round3_5uM	0.102456715271391	1	n.s.	FIPEXID	0.018968225202368	fipexide_5uM
ctrl	68	16	0.19047619047619	84		3	heatshock_ls_round2_5uM	0.5	1	n.s.	CTRL	0	ctrl_nan
ctrl	68	16	0.19047619047619	84		3	heatshock_ls_round2_5uM				CTRL	0	ctrl_nan
tirbanibulin	73	17	0.188888888888889	90	5uM	2	heatshock_ls_round3_5uM	0.718857773165423	1	n.s.	TIRBANI	0.016845878136201	tirbanibulin_5uM
grazoprevir	82	18	0.18	100	5uM	2	heatshock_ls_round3_5uM	0.396637367868319	1	n.s.	GRAZOPR	0.007956989247312	grazoprevir_5uM
pyrantel	41	12	0.17910447761194	67	50uM	1	heatshock_ls_round3_D1	0.999999922119194	1	n.s.	PYRANTE	-0.285684254782426	pyrantel_50uM
larotrectinib	78	17	0.178947368421053	95	5uM	1	heatshock_ls_round3_5uM	0.414784201255436	1	n.s.	LAROTRE	0.039706862091939	larotrectinib_5uM
larotrectinib	27	11	0.174603174603175	63	50uM	1	heatshock_ls_round2_D1	0.144932687045234	1	n.s.	LAROTRE	0.011812476928756	larotrectinib_50uM
manidipine	38	16	0.173913043478261	92	5uM	1	heatshock_ls_round2_5uM	0.0279980388607724	0.92393528240549	n.s.	MANIDIP	-0.054658385093168	manidipine_5uM
ctrl	77	16	0.172043010752688	93		2	heatshock_ls_round3_5uM	0.5	1	n.s.	CTRL	0	ctrl_nan
ctrl	77	16	0.172043010752688	93		2	heatshock_ls_round3_5uM				CTRL	0	ctrl_nan
ctrl	69	14	0.168674698795181	83		3	heatshock_ls_round1_D1	0.5	1	n.s.	CTRL	0	ctrl_nan
ctrl	69	14	0.168674698795181	83		3	heatshock_ls_round1_D1				CTRL	0	ctrl_nan
ctrl	60	14	0.162790697674419	86		1	heatshock_ls_round2_D1	0.5	1	n.s.	CTRL	0	ctrl_nan
ctrl	60	14	0.162790697674419	86		1	heatshock_ls_round2_D1				CTRL	0	ctrl_nan
menadione	73	14	0.160919540229885	87	5uM	2	heatshock_ls_round3_5uM	0.307721062211532	1	n.s.	MENADIO	-0.011123470522803	menadione_5uM
barnidipine	72	13	0.152941176470588	85	5uM	2	heatshock_ls_round3_5uM	0.599021624169844	1	n.s.	BARNIDI	-0.0191018342821	barnidipine_5uM
larotrectinib	78	14	0.152173913043478	92	5uM	2	heatshock_ls_round3_5uM	0.414784201255436	1	n.s.	LAROTRE	-0.01986909770921	larotrectinib_5uM
grazoprevir	67	12	0.151898734177215	79	5uM	1	heatshock_ls_round3_5uM	0.396637367868319	1	n.s.	GRAZOPR	0.012658227848101	grazoprevir_5uM
levamisole	62	11	0.150684931506849	73	5uM	1	heatshock_ls_round3_5uM	0.108250779642894	1	n.s.	LEVAMIS	0.011444425177735	levamisole_5uM
larotrectinib	81	14	0.147368421052632	96	50uM	2	heatshock_ls_round2_D1	0.144932687045234	1	n.s.	PYRANTE	-0.288801791713325	pyrantel_50uM
pyrantel	81	14	0.147368421052632	95	50uM	3	heatshock_ls_round3_D1	0.999999922119194	1	n.s.	LAROTRE	0.009070548712206	larotrectinib_50uM
manidipine	24	4	0.142857142857143	28	50uM	3	heatshock_ls_round3_D1	0.999999442331843	1	n.s.	MANIDIP	-0.293313069908814	manidipine_50uM
ctrl	68	11	0.139240506329114	79		1	heatshock_ls_round3_5uM	0.5	1	n.s.	CTRL	0	ctrl_nan
ctrl	68	11	0.139240506329114	79		1	heatshock_ls_round3_5uM				CTRL	0	ctrl_nan
barnidipine	62	10	0.138888888888889	72	5uM	1	heatshock_ls_round3_5uM	0.599021624169844	1	n.s.	BARNIDI	-0.000351617440224994	barnidipine_5uM
ctrl	81	13	0.138297872340426	95		2	heatshock_ls_round2_D1	0.5	1	n.s.	CTRL	0	ctrl_nan
ctrl	81	13	0.138297872340426	95		2	heatshock_ls_round2_D1				CTRL	0	ctrl_nan
triptonide	70	12	0.137931034482759	87	5uM	2	heatshock_ls_round1_5uM	0.99999986363265	1	n.s.	TRIPTON	-0.18165659438322	triptonide_5uM
arimoclomol	87	13	0.13	100	5uM	2	heatshock_ls_round3_5uM	0.800925735027508	1	n.s.	ARIMOCL	-0.042043010752688	arimoclomol_5uM
diflucortolone	7	11	0.125	88	50uM	2	heatshock_ls_round3_D1	1	1	n.s.	DIFLUCO	-0.272727272727273	diflucortolone_50uM
arimoclomol	67	9	0.118421052631579	76	5uM	1	heatshock_ls_round3_5uM	0.800925735027508	1	n.s.	ARIMOCL	-0.020819453697535	arimoclomol_5uM
tetramisole	75	10	0.117647058823529	85	50uM	3	heatshock_ls_round1_D1	0.215836008746614	1	n.s.	TETRAMI	-0.051027639971652	tetramisole_50uM
triptonide	26	9	0.115384615384615	78	5uM	1	heatshock_ls_round1_5uM	0.99999986363265	1	n.s.	TRIPTON	-0.099805258033107	triptonide_5uM
triptolide	71	9	0.1125	80	5uM	2	heatshock_ls_round3_5uM	0.993252374433384	1	n.s.	TRIPTOL	-0.059543010752688	triptolide_5uM
triptonide	72	9	0.108433734939759	83	5uM	3	heatshock_ls_round1_5uM	0.99999986363265	1	n.s.	TRIPTON	-0.26061388410786	triptonide_5uM
levamisole	75	9	0.107142857142857	84	50uM	3	heatshock_ls_round1_D1	0.6999320036978	1	n.s.	LEVAMIS	-0.061531841652324	levamisole_50uM
diflucortolone	18	9	0.0978260869565217	92	50uM	3	heatshock_ls_round3_D1	1	1	n.s.	DIFLUCO	-0.338344125809435	diflucortolone_50uM
arimoclomol	43	7	0.0875	80	50uM	1	heatshock_ls_round2_D1	0.509638960669244	1	n.s.	ARIMOCL	-0.075290697674419	arimoclomol_50uM
tirbanibulin	75	6	0.0740740740740741	81	5uM	1	heatshock_ls_round3_5uM	0.718857773165423	1	n.s.	TIRBANI	-0.0651664322550399	tirbanibulin_5uM
manidipine	3	1	0.0588235294117647	17	50uM	1	heatshock_ls_round3_D1	0.999999442331843	1	n.s.	MANIDIP	-0.405965202982601	manidipine_50uM
triptolide	88	3	0.032967032967033	91	50uM	3	heatshock_ls_round2_D1	0.999999999994528	1	n.s.	TRIPTOL	-0.247931843437461	triptolide_50uM
triptolide	76	2	0.0256410256410256	78	5uM	1	heatshock_ls_round3_5uM	0.993252374433384	1	n.s.	TRIPTOL	-0.113599480688088	triptolide_5uM
triptolide	84	2	0.0232558139534884	89	50uM	2	heatshock_ls_round2_D1	0.999999999994528	1	n.s.	TRIPTOL	-0.115042058386938	triptolide_50uM
triptolide	64	0	0	98	50uM	1	heatshock_ls_round2_D1	0.999999999994528	1	n.s.	TRIPTOL	-0.162790697674419	triptolide_50uM
diflucortolone					50uM	1	heatshock_ls_round3_D1	1	1	n.s.	DIFLUCO		diflucortolone_50uM
