## Supplementary material for "Geroprotective drug discovery with an AI-enabled assay for heat resistance": Data S3

day	dead	alive	brep	proj	drug	trep	percent_survival
1	0	58	1	drugset1	piperacillin	1	100
2	0	58	1	drugset1	piperacillin	1	100
5	0	58	1	drugset1	piperacillin	1	100
8	0	58	1	drugset1	piperacillin	1	100
10	14	44	1	drugset1	piperacillin	1	75.8620689655172
12	24	20	1	drugset1	piperacillin	1	34.4827586206897
15	5	15	1	drugset1	piperacillin	1	25.8620689655172
17	5	10	1	drugset1	piperacillin	1	17.2413793103448
19	3	7	1	drugset1	piperacillin	1	12.0689655172414
22	4	3	1	drugset1	piperacillin	1	5.17241379310345
24	3	0	1	drugset1	piperacillin	1	0
1	0	73	1	drugset1	ceftriaxone	1	100
2	0	73	1	drugset1	ceftriaxone	1	100
5	0	73	1	drugset1	ceftriaxone	1	100
8	0	73	1	drugset1	ceftriaxone	1	100
10	1	72	1	drugset1	ceftriaxone	1	98.6301369863014
12	5	67	1	drugset1	ceftriaxone	1	91.7808219178082
15	23	44	1	drugset1	ceftriaxone	1	60.2739726027397
17	19	25	1	drugset1	ceftriaxone	1	34.2465753424658
19	12	13	1	drugset1	ceftriaxone	1	17.8082191780822
22	6	7	1	drugset1	ceftriaxone	1	9.58904109589041
24	6	1	1	drugset1	ceftriaxone	1	1.36986301369863
26	1	0	1	drugset1	ceftriaxone	1	0
1	0	64	1	drugset1	camptothecin	1	100
2	0	64	1	drugset1	camptothecin	1	100
5	0	64	1	drugset1	camptothecin	1	100
8	1	63	1	drugset1	camptothecin	1	98.4375
10	9	54	1	drugset1	camptothecin	1	84.375
12	10	44	1	drugset1	camptothecin	1	68.75
15	22	22	1	drugset1	camptothecin	1	34.375
17	10	12	1	drugset1	camptothecin	1	18.75
19	9	3	1	drugset1	camptothecin	1	4.6875
22	2	1	1	drugset1	camptothecin	1	1.5625
24	0	1	1	drugset1	camptothecin	1	1.5625
26	1	0	1	drugset1	camptothecin	1	0
1	0	96	1	drugset1	ctrl	1	100
2	0	96	1	drugset1	ctrl	1	100
5	0	96	1	drugset1	ctrl	1	100
8	9	87	1	drugset1	ctrl	1	90.625
10	28	59	1	drugset1	ctrl	1	61.4583333333333
12	17	42	1	drugset1	ctrl	1	43.75
15	37	5	1	drugset1	ctrl	1	5.20833333333333
17	3	2	1	drugset1	ctrl	1	2.08333333333333
19	2	0	1	drugset1	ctrl	1	0
1	0	65	1	drugset1	piperacillin	2	100
2	0	65	1	drugset1	piperacillin	2	100
5	0	65	1	drugset1	piperacillin	2	100
8	0	65	1	drugset1	piperacillin	2	100
10	16	49	1	drugset1	piperacillin	2	75.3846153846154
12	14	35	1	drugset1	piperacillin	2	53.8461538461539
15	8	27	1	drugset1	piperacillin	2	41.5384615384615
17	9	18	1	drugset1	piperacillin	2	27.6923076923077
19	4	14	1	drugset1	piperacillin	2	21.5384615384615
22	6	8	1	drugset1	piperacillin	2	12.3076923076923
24	7	1	1	drugset1	piperacillin	2	1.53846153846154
26	1	0	1	drugset1	piperacillin	2	0
1	0	59	1	drugset1	ceftriaxone	2	100
2	0	59	1	drugset1	ceftriaxone	2	100
5	0	59	1	drugset1	ceftriaxone	2	100
8	0	59	1	drugset1	ceftriaxone	2	100
10	3	56	1	drugset1	ceftriaxone	2	94.9152542372881
12	4	52	1	drugset1	ceftriaxone	2	88.135593220339
15	8	44	1	drugset1	ceftriaxone	2	74.5762711864407
17	6	38	1	drugset1	ceftriaxone	2	64.4067796610169
19	14	24	1	drugset1	ceftriaxone	2	40.6779661016949
22	14	10	1	drugset1	ceftriaxone	2	16.9491525423729
24	8	2	1	drugset1	ceftriaxone	2	3.38983050847458
26	0	2	1	drugset1	ceftriaxone	2	3.38983050847458
29	1	1	1	drugset1	ceftriaxone	2	1.69491525423729
31	1	0	1	drugset1	ceftriaxone	2	0
1	0	67	1	drugset1	camptothecin	2	100
2	0	67	1	drugset1	camptothecin	2	100
5	0	67	1	drugset1	camptothecin	2	100
8	0	67	1	drugset1	camptothecin	2	100
10	9	58	1	drugset1	camptothecin	2	86.5671641791045
12	10	48	1	drugset1	camptothecin	2	71.6417910447761
15	22	26	1	drugset1	camptothecin	2	38.8059701492537
17	12	14	1	drugset1	camptothecin	2	20.8955223880597
19	12	2	1	drugset1	camptothecin	2	2.98507462686567
22	2	0	1	drugset1	camptothecin	2	0
1	0	75	1	drugset1	ctrl	2	100
2	0	75	1	drugset1	ctrl	2	100
5	0	75	1	drugset1	ctrl	2	100
8	4	71	1	drugset1	ctrl	2	94.6666666666667
10	35	36	1	drugset1	ctrl	2	48
12	24	12	1	drugset1	ctrl	2	16
15	6	6	1	drugset1	ctrl	2	8
17	3	3	1	drugset1	ctrl	2	4
19	1	2	1	drugset1	ctrl	2	2.66666666666667
22	1	1	1	drugset1	ctrl	2	1.33333333333333
24	1	0	1	drugset1	ctrl	2	0
1	0	69	2	drugset1	piperacillin	1	100
2	0	69	2	drugset1	piperacillin	1	100
5	0	69	2	drugset1	piperacillin	1	100
8	0	69	2	drugset1	piperacillin	1	100
10	8	61	2	drugset1	piperacillin	1	88.4057971014493
12	9	52	2	drugset1	piperacillin	1	75.3623188405797
15	3	49	2	drugset1	piperacillin	1	71.0144927536232
17	25	24	2	drugset1	piperacillin	1	34.7826086956522
19	5	19	2	drugset1	piperacillin	1	27.536231884058
22	12	7	2	drugset1	piperacillin	1	10.1449275362319
24	2	5	2	drugset1	piperacillin	1	7.2463768115942
26	3	2	2	drugset1	piperacillin	1	2.89855072463768
29	0	2	2	drugset1	piperacillin	1	2.89855072463768
31	2	0	2	drugset1	piperacillin	1	0
1	0	69	2	drugset1	ceftriaxone	1	100
2	0	69	2	drugset1	ceftriaxone	1	100
5	0	69	2	drugset1	ceftriaxone	1	100
8	0	69	2	drugset1	ceftriaxone	1	100
10	4	65	2	drugset1	ceftriaxone	1	94.2028985507246
12	4	61	2	drugset1	ceftriaxone	1	88.4057971014493
15	6	55	2	drugset1	ceftriaxone	1	79.7101449275362
17	21	34	2	drugset1	ceftriaxone	1	49.2753623188406
19	3	31	2	drugset1	ceftriaxone	1	44.9275362318841
22	21	10	2	drugset1	ceftriaxone	1	14.4927536231884
24	8	2	2	drugset1	ceftriaxone	1	2.89855072463768
26	0	2	2	drugset1	ceftriaxone	1	2.89855072463768
29	1	1	2	drugset1	ceftriaxone	1	1.44927536231884
31	1	0	2	drugset1	ceftriaxone	1	0
1	0	66	2	drugset1	camptothecin	1	100
2	0	66	2	drugset1	camptothecin	1	100
5	0	66	2	drugset1	camptothecin	1	100
8	3	63	2	drugset1	camptothecin	1	95.4545454545455
10	3	60	2	drugset1	camptothecin	1	90.9090909090909
12	16	44	2	drugset1	camptothecin	1	66.6666666666667
15	33	11	2	drugset1	camptothecin	1	16.6666666666667
17	6	5	2	drugset1	camptothecin	1	7.57575757575758
19	4	1	2	drugset1	camptothecin	1	1.51515151515152
22	1	0	2	drugset1	camptothecin	1	0
1	0	60	2	drugset1	ctrl	1	100
2	0	60	2	drugset1	ctrl	1	100
5	0	60	2	drugset1	ctrl	1	100
8	0	60	2	drugset1	ctrl	1	100
10	21	39	2	drugset1	ctrl	1	65
12	9	30	2	drugset1	ctrl	1	50
15	9	21	2	drugset1	ctrl	1	35
17	5	16	2	drugset1	ctrl	1	26.6666666666667
19	7	9	2	drugset1	ctrl	1	15
22	3	6	2	drugset1	ctrl	1	10
24	4	2	2	drugset1	ctrl	1	3.33333333333333
26	0	2	2	drugset1	ctrl	1	3.33333333333333
29	2	0	2	drugset1	ctrl	1	0
1	0	60	2	drugset1	piperacillin	2	100
2	0	60	2	drugset1	piperacillin	2	100
5	0	60	2	drugset1	piperacillin	2	100
8	0	60	2	drugset1	piperacillin	2	100
10	11	49	2	drugset1	piperacillin	2	81.6666666666667
12	14	35	2	drugset1	piperacillin	2	58.3333333333333
15	10	25	2	drugset1	piperacillin	2	41.6666666666667
17	11	14	2	drugset1	piperacillin	2	23.3333333333333
19	5	9	2	drugset1	piperacillin	2	15
22	5	4	2	drugset1	piperacillin	2	6.66666666666667
24	2	2	2	drugset1	piperacillin	2	3.33333333333333
26	1	1	2	drugset1	piperacillin	2	1.66666666666667
29	0	1	2	drugset1	piperacillin	2	1.66666666666667
31	1	0	2	drugset1	piperacillin	2	0
1	0	52	2	drugset1	ceftriaxone	2	100
2	0	52	2	drugset1	ceftriaxone	2	100
5	0	52	2	drugset1	ceftriaxone	2	100
8	0	52	2	drugset1	ceftriaxone	2	100
10	1	51	2	drugset1	ceftriaxone	2	98.0769230769231
12	5	46	2	drugset1	ceftriaxone	2	88.4615384615385
15	0	46	2	drugset1	ceftriaxone	2	88.4615384615385
17	12	34	2	drugset1	ceftriaxone	2	65.3846153846154
19	3	31	2	drugset1	ceftriaxone	2	59.6153846153846
22	13	18	2	drugset1	ceftriaxone	2	34.6153846153846
24	8	10	2	drugset1	ceftriaxone	2	19.2307692307692
26	2	8	2	drugset1	ceftriaxone	2	15.3846153846154
29	2	6	2	drugset1	ceftriaxone	2	11.5384615384615
31	4	2	2	drugset1	ceftriaxone	2	3.84615384615385
33	0	2	2	drugset1	ceftriaxone	2	3.84615384615385
36	2	0	2	drugset1	ceftriaxone	2	0
1	0	65	2	drugset1	camptothecin	2	100
2	0	65	2	drugset1	camptothecin	2	100
5	0	65	2	drugset1	camptothecin	2	100
8	0	65	2	drugset1	camptothecin	2	100
10	5	60	2	drugset1	camptothecin	2	92.3076923076923
12	19	41	2	drugset1	camptothecin	2	63.0769230769231
15	29	12	2	drugset1	camptothecin	2	18.4615384615385
17	6	6	2	drugset1	camptothecin	2	9.23076923076923
19	4	2	2	drugset1	camptothecin	2	3.07692307692308
22	1	1	2	drugset1	camptothecin	2	1.53846153846154
24	1	0	2	drugset1	camptothecin	2	0
1	0	66	2	drugset1	ctrl	2	100
2	0	66	2	drugset1	ctrl	2	100
5	0	66	2	drugset1	ctrl	2	100
8	5	61	2	drugset1	ctrl	2	92.4242424242424
10	12	49	2	drugset1	ctrl	2	74.2424242424243
12	15	34	2	drugset1	ctrl	2	51.5151515151515
15	15	19	2	drugset1	ctrl	2	28.7878787878788
17	11	8	2	drugset1	ctrl	2	12.1212121212121
19	1	7	2	drugset1	ctrl	2	10.6060606060606
22	4	3	2	drugset1	ctrl	2	4.54545454545455
24	1	2	2	drugset1	ctrl	2	3.03030303030303
26	1	1	2	drugset1	ctrl	2	1.51515151515152
29	1	0	2	drugset1	ctrl	2	0
1	0	63	3	drugset1	piperacillin	1	100
2	0	63	3	drugset1	piperacillin	1	100
5	0	63	3	drugset1	piperacillin	1	100
8	0	63	3	drugset1	piperacillin	1	100
10	2	61	3	drugset1	piperacillin	1	96.8253968253968
12	8	53	3	drugset1	piperacillin	1	84.1269841269841
15	14	39	3	drugset1	piperacillin	1	61.9047619047619
17	16	23	3	drugset1	piperacillin	1	36.5079365079365
19	1	22	3	drugset1	piperacillin	1	34.9206349206349
22	1	21	3	drugset1	piperacillin	1	33.3333333333333
24	13	8	3	drugset1	piperacillin	1	12.6984126984127
26	2	6	3	drugset1	piperacillin	1	9.52380952380952
29	2	4	3	drugset1	piperacillin	1	6.34920634920635
31	4	0	3	drugset1	piperacillin	1	0
1	0	61	3	drugset1	camptothecin	1	100
2	0	61	3	drugset1	camptothecin	1	100
5	0	61	3	drugset1	camptothecin	1	100
8	2	59	3	drugset1	camptothecin	1	96.7213114754098
10	5	54	3	drugset1	camptothecin	1	88.5245901639344
12	6	48	3	drugset1	camptothecin	1	78.6885245901639
15	17	31	3	drugset1	camptothecin	1	50.8196721311475
17	15	16	3	drugset1	camptothecin	1	26.2295081967213
19	4	12	3	drugset1	camptothecin	1	19.672131147541
22	7	5	3	drugset1	camptothecin	1	8.19672131147541
24	3	2	3	drugset1	camptothecin	1	3.27868852459016
26	0	2	3	drugset1	camptothecin	1	3.27868852459016
29	2	0	3	drugset1	camptothecin	1	0
1	0	66	3	drugset1	ceftriaxone	1	100
2	0	66	3	drugset1	ceftriaxone	1	100
5	0	66	3	drugset1	ceftriaxone	1	100
8	0	66	3	drugset1	ceftriaxone	1	100
10	0	66	3	drugset1	ceftriaxone	1	100
12	6	60	3	drugset1	ceftriaxone	1	90.9090909090909
15	7	53	3	drugset1	ceftriaxone	1	80.3030303030303
17	16	37	3	drugset1	ceftriaxone	1	56.0606060606061
19	7	30	3	drugset1	ceftriaxone	1	45.4545454545455
22	5	25	3	drugset1	ceftriaxone	1	37.8787878787879
24	20	5	3	drugset1	ceftriaxone	1	7.57575757575758
26	1	4	3	drugset1	ceftriaxone	1	6.06060606060606
29	3	1	3	drugset1	ceftriaxone	1	1.51515151515152
31	1	0	3	drugset1	ceftriaxone	1	0
1	0	57	3	drugset1	ctrl	1	100
2	0	57	3	drugset1	ctrl	1	100
5	0	57	3	drugset1	ctrl	1	100
8	2	55	3	drugset1	ctrl	1	96.4912280701754
10	11	44	3	drugset1	ctrl	1	77.1929824561403
12	12	32	3	drugset1	ctrl	1	56.140350877193
15	19	13	3	drugset1	ctrl	1	22.8070175438596
17	4	9	3	drugset1	ctrl	1	15.7894736842105
19	1	8	3	drugset1	ctrl	1	14.0350877192982
22	4	4	3	drugset1	ctrl	1	7.01754385964912
24	2	2	3	drugset1	ctrl	1	3.50877192982456
26	0	2	3	drugset1	ctrl	1	3.50877192982456
29	2	0	3	drugset1	ctrl	1	0
1	0	56	3	drugset1	piperacillin	2	100
2	0	56	3	drugset1	piperacillin	2	100
5	0	56	3	drugset1	piperacillin	2	100
8	0	56	3	drugset1	piperacillin	2	100
10	4	52	3	drugset1	piperacillin	2	92.8571428571429
12	11	41	3	drugset1	piperacillin	2	73.2142857142857
15	13	28	3	drugset1	piperacillin	2	50
17	3	25	3	drugset1	piperacillin	2	44.6428571428571
19	1	24	3	drugset1	piperacillin	2	42.8571428571429
22	3	21	3	drugset1	piperacillin	2	37.5
24	12	9	3	drugset1	piperacillin	2	16.0714285714286
26	3	6	3	drugset1	piperacillin	2	10.7142857142857
29	2	4	3	drugset1	piperacillin	2	7.14285714285714
31	4	0	3	drugset1	piperacillin	2	0
1	0	64	3	drugset1	camptothecin	2	100
2	0	64	3	drugset1	camptothecin	2	100
5	0	64	3	drugset1	camptothecin	2	100
8	1	63	3	drugset1	camptothecin	2	98.4375
10	6	57	3	drugset1	camptothecin	2	89.0625
12	7	50	3	drugset1	camptothecin	2	78.125
15	26	24	3	drugset1	camptothecin	2	37.5
17	13	11	3	drugset1	camptothecin	2	17.1875
19	5	6	3	drugset1	camptothecin	2	9.375
22	5	1	3	drugset1	camptothecin	2	1.5625
24	1	0	3	drugset1	camptothecin	2	0
1	0	55	3	drugset1	ceftriaxone	2	100
2	0	55	3	drugset1	ceftriaxone	2	100
5	0	55	3	drugset1	ceftriaxone	2	100
8	0	55	3	drugset1	ceftriaxone	2	100
10	1	54	3	drugset1	ceftriaxone	2	98.1818181818182
12	1	53	3	drugset1	ceftriaxone	2	96.3636363636364
15	7	46	3	drugset1	ceftriaxone	2	83.6363636363636
17	17	29	3	drugset1	ceftriaxone	2	52.7272727272727
19	9	20	3	drugset1	ceftriaxone	2	36.3636363636364
22	5	15	3	drugset1	ceftriaxone	2	27.2727272727273
24	6	9	3	drugset1	ceftriaxone	2	16.3636363636364
26	4	5	3	drugset1	ceftriaxone	2	9.09090909090909
29	3	2	3	drugset1	ceftriaxone	2	3.63636363636364
31	2	0	3	drugset1	ceftriaxone	2	0
1	0	70	3	drugset1	ctrl	2	100
2	0	70	3	drugset1	ctrl	2	100
5	0	70	3	drugset1	ctrl	2	100
8	2	68	3	drugset1	ctrl	2	97.1428571428571
10	17	51	3	drugset1	ctrl	2	72.8571428571429
12	22	29	3	drugset1	ctrl	2	41.4285714285714
15	12	17	3	drugset1	ctrl	2	24.2857142857143
17	5	12	3	drugset1	ctrl	2	17.1428571428571
19	3	9	3	drugset1	ctrl	2	12.8571428571429
22	5	4	3	drugset1	ctrl	2	5.71428571428571
24	3	1	3	drugset1	ctrl	2	1.42857142857143
26	0	1	3	drugset1	ctrl	2	1.42857142857143
29	0	1	3	drugset1	ctrl	2	1.42857142857143
31	1	0	3	drugset1	ctrl	2	0
1	0	63	1	drugset2	tigecycline	1	100
2	0	63	1	drugset2	tigecycline	1	100
5	0	63	1	drugset2	tigecycline	1	100
8	0	63	1	drugset2	tigecycline	1	100
10	0	63	1	drugset2	tigecycline	1	100
12	3	60	1	drugset2	tigecycline	1	95.2380952380952
15	11	49	1	drugset2	tigecycline	1	77.7777777777778
17	9	40	1	drugset2	tigecycline	1	63.4920634920635
19	9	31	1	drugset2	tigecycline	1	49.2063492063492
22	12	19	1	drugset2	tigecycline	1	30.1587301587302
24	9	10	1	drugset2	tigecycline	1	15.8730158730159
26	2	8	1	drugset2	tigecycline	1	12.6984126984127
29	4	4	1	drugset2	tigecycline	1	6.34920634920635
31	3	1	1	drugset2	tigecycline	1	1.58730158730159
33	1	0	1	drugset2	tigecycline	1	0
1	0	41	1	drugset2	isradipine	1	100
2	0	41	1	drugset2	isradipine	1	100
5	0	41	1	drugset2	isradipine	1	100
8	0	41	1	drugset2	isradipine	1	100
10	3	38	1	drugset2	isradipine	1	92.6829268292683
12	1	37	1	drugset2	isradipine	1	90.2439024390244
15	1	36	1	drugset2	isradipine	1	87.8048780487805
17	6	30	1	drugset2	isradipine	1	73.1707317073171
19	1	29	1	drugset2	isradipine	1	70.7317073170732
22	12	17	1	drugset2	isradipine	1	41.4634146341463
24	5	12	1	drugset2	isradipine	1	29.2682926829268
26	2	10	1	drugset2	isradipine	1	24.390243902439
29	3	7	1	drugset2	isradipine	1	17.0731707317073
31	5	2	1	drugset2	isradipine	1	4.87804878048781
33	2	0	1	drugset2	isradipine	1	0
1	0	60	1	drugset2	clemizole	1	100
2	0	60	1	drugset2	clemizole	1	100
5	0	60	1	drugset2	clemizole	1	100
8	1	59	1	drugset2	clemizole	1	98.3333333333333
10	16	43	1	drugset2	clemizole	1	71.6666666666667
12	8	35	1	drugset2	clemizole	1	58.3333333333333
15	8	27	1	drugset2	clemizole	1	45
17	12	15	1	drugset2	clemizole	1	25
19	4	11	1	drugset2	clemizole	1	18.3333333333333
22	9	2	1	drugset2	clemizole	1	3.33333333333333
24	0	2	1	drugset2	clemizole	1	3.33333333333333
26	0	2	1	drugset2	clemizole	1	3.33333333333333
29	2	0	1	drugset2	clemizole	1	0
1	0	67	1	drugset2	ctrl	1	100
2	0	67	1	drugset2	ctrl	1	100
5	0	67	1	drugset2	ctrl	1	100
8	0	67	1	drugset2	ctrl	1	100
10	17	50	1	drugset2	ctrl	1	74.6268656716418
12	17	33	1	drugset2	ctrl	1	49.2537313432836
15	11	22	1	drugset2	ctrl	1	32.8358208955224
17	10	12	1	drugset2	ctrl	1	17.910447761194
19	4	8	1	drugset2	ctrl	1	11.9402985074627
22	3	5	1	drugset2	ctrl	1	7.46268656716418
24	4	1	1	drugset2	ctrl	1	1.49253731343284
26	0	1	1	drugset2	ctrl	1	1.49253731343284
29	0	1	1	drugset2	ctrl	1	1.49253731343284
31	1	0	1	drugset2	ctrl	1	0
1	0	48	1	drugset2	tigecycline	2	100
2	0	48	1	drugset2	tigecycline	2	100
5	0	48	1	drugset2	tigecycline	2	100
8	0	48	1	drugset2	tigecycline	2	100
10	1	47	1	drugset2	tigecycline	2	97.9166666666667
12	7	40	1	drugset2	tigecycline	2	83.3333333333333
15	10	30	1	drugset2	tigecycline	2	62.5
17	10	20	1	drugset2	tigecycline	2	41.6666666666667
19	1	19	1	drugset2	tigecycline	2	39.5833333333333
22	10	9	1	drugset2	tigecycline	2	18.75
24	3	6	1	drugset2	tigecycline	2	12.5
26	3	3	1	drugset2	tigecycline	2	6.25
29	1	2	1	drugset2	tigecycline	2	4.16666666666667
31	2	0	1	drugset2	tigecycline	2	0
1	0	22	1	drugset2	isradipine	2	100
2	0	22	1	drugset2	isradipine	2	100
5	0	22	1	drugset2	isradipine	2	100
8	0	22	1	drugset2	isradipine	2	100
10	1	21	1	drugset2	isradipine	2	95.4545454545455
12	2	19	1	drugset2	isradipine	2	86.3636363636364
15	2	17	1	drugset2	isradipine	2	77.2727272727273
17	1	16	1	drugset2	isradipine	2	72.7272727272727
19	2	14	1	drugset2	isradipine	2	63.6363636363636
22	3	11	1	drugset2	isradipine	2	50
24	2	9	1	drugset2	isradipine	2	40.9090909090909
26	3	6	1	drugset2	isradipine	2	27.2727272727273
29	3	3	1	drugset2	isradipine	2	13.6363636363636
31	2	1	1	drugset2	isradipine	2	4.54545454545455
33	1	0	1	drugset2	isradipine	2	0
1	0	47	1	drugset2	clemizole	2	100
2	0	47	1	drugset2	clemizole	2	100
5	0	47	1	drugset2	clemizole	2	100
8	0	47	1	drugset2	clemizole	2	100
10	8	39	1	drugset2	clemizole	2	82.9787234042553
12	5	34	1	drugset2	clemizole	2	72.3404255319149
15	9	25	1	drugset2	clemizole	2	53.1914893617021
17	7	18	1	drugset2	clemizole	2	38.2978723404255
19	2	16	1	drugset2	clemizole	2	34.0425531914894
22	10	6	1	drugset2	clemizole	2	12.7659574468085
24	5	1	1	drugset2	clemizole	2	2.12765957446809
26	0	1	1	drugset2	clemizole	2	2.12765957446809
29	0	1	1	drugset2	clemizole	2	2.12765957446809
31	1	0	1	drugset2	clemizole	2	0
1	0	61	1	drugset2	ctrl	2	100
2	0	61	1	drugset2	ctrl	2	100
5	0	61	1	drugset2	ctrl	2	100
8	0	61	1	drugset2	ctrl	2	100
10	19	42	1	drugset2	ctrl	2	68.8524590163934
12	3	39	1	drugset2	ctrl	2	63.9344262295082
15	12	27	1	drugset2	ctrl	2	44.2622950819672
17	17	10	1	drugset2	ctrl	2	16.3934426229508
19	1	9	1	drugset2	ctrl	2	14.7540983606557
22	6	3	1	drugset2	ctrl	2	4.91803278688525
24	2	1	1	drugset2	ctrl	2	1.63934426229508
26	0	1	1	drugset2	ctrl	2	1.63934426229508
29	1	0	1	drugset2	ctrl	2	0
1	0	54	2	drugset2	tigecycline	1	100
2	0	54	2	drugset2	tigecycline	1	100
5	0	54	2	drugset2	tigecycline	1	100
8	0	54	2	drugset2	tigecycline	1	100
10	0	54	2	drugset2	tigecycline	1	100
12	4	50	2	drugset2	tigecycline	1	92.5925925925926
15	8	42	2	drugset2	tigecycline	1	77.7777777777778
17	14	28	2	drugset2	tigecycline	1	51.8518518518519
19	5	23	2	drugset2	tigecycline	1	42.5925925925926
22	13	10	2	drugset2	tigecycline	1	18.5185185185185
24	2	8	2	drugset2	tigecycline	1	14.8148148148148
26	5	3	2	drugset2	tigecycline	1	5.55555555555556
29	1	2	2	drugset2	tigecycline	1	3.7037037037037
31	2	0	2	drugset2	tigecycline	1	0
1	0	36	2	drugset2	isradipine	1	100
2	0	36	2	drugset2	isradipine	1	100
5	0	36	2	drugset2	isradipine	1	100
8	0	36	2	drugset2	isradipine	1	100
10	0	36	2	drugset2	isradipine	1	100
12	0	36	2	drugset2	isradipine	1	100
15	3	33	2	drugset2	isradipine	1	91.6666666666667
17	5	28	2	drugset2	isradipine	1	77.7777777777778
19	2	26	2	drugset2	isradipine	1	72.2222222222222
22	17	9	2	drugset2	isradipine	1	25
24	3	6	2	drugset2	isradipine	1	16.6666666666667
26	2	4	2	drugset2	isradipine	1	11.1111111111111
29	1	3	2	drugset2	isradipine	1	8.33333333333333
31	2	1	2	drugset2	isradipine	1	2.77777777777778
33	0	1	2	drugset2	isradipine	1	2.77777777777778
36	0	1	2	drugset2	isradipine	1	2.77777777777778
38	1	0	2	drugset2	isradipine	1	0
1	0	56	2	drugset2	clemizole	1	100
2	0	56	2	drugset2	clemizole	1	100
5	0	56	2	drugset2	clemizole	1	100
8	1	55	2	drugset2	clemizole	1	98.2142857142857
10	8	47	2	drugset2	clemizole	1	83.9285714285714
12	11	36	2	drugset2	clemizole	1	64.2857142857143
15	8	28	2	drugset2	clemizole	1	50
17	11	17	2	drugset2	clemizole	1	30.3571428571429
19	2	15	2	drugset2	clemizole	1	26.7857142857143
22	8	7	2	drugset2	clemizole	1	12.5
24	4	3	2	drugset2	clemizole	1	5.35714285714286
26	3	0	2	drugset2	clemizole	1	0
1	0	57	2	drugset2	ctrl	1	100
2	0	57	2	drugset2	ctrl	1	100
5	0	57	2	drugset2	ctrl	1	100
8	0	57	2	drugset2	ctrl	1	100
10	26	31	2	drugset2	ctrl	1	54.3859649122807
12	12	19	2	drugset2	ctrl	1	33.3333333333333
15	9	10	2	drugset2	ctrl	1	17.5438596491228
17	5	5	2	drugset2	ctrl	1	8.7719298245614
19	1	4	2	drugset2	ctrl	1	7.01754385964912
22	3	1	2	drugset2	ctrl	1	1.75438596491228
24	0	1	2	drugset2	ctrl	1	1.75438596491228
26	0	1	2	drugset2	ctrl	1	1.75438596491228
29	0	1	2	drugset2	ctrl	1	1.75438596491228
31	0	1	2	drugset2	ctrl	1	1.75438596491228
33	1	0	2	drugset2	ctrl	1	0
1	0	57	2	drugset2	tigecycline	2	100
2	0	57	2	drugset2	tigecycline	2	100
5	0	57	2	drugset2	tigecycline	2	100
8	0	57	2	drugset2	tigecycline	2	100
10	0	57	2	drugset2	tigecycline	2	100
12	6	51	2	drugset2	tigecycline	2	89.4736842105263
15	12	39	2	drugset2	tigecycline	2	68.421052631579
17	2	37	2	drugset2	tigecycline	2	64.9122807017544
19	10	27	2	drugset2	tigecycline	2	47.3684210526316
22	13	14	2	drugset2	tigecycline	2	24.5614035087719
24	4	10	2	drugset2	tigecycline	2	17.5438596491228
26	4	6	2	drugset2	tigecycline	2	10.5263157894737
29	3	3	2	drugset2	tigecycline	2	5.26315789473684
31	1	2	2	drugset2	tigecycline	2	3.50877192982456
33	2	0	2	drugset2	tigecycline	2	0
1	0	37	2	drugset2	isradipine	2	100
2	0	37	2	drugset2	isradipine	2	100
5	0	37	2	drugset2	isradipine	2	100
8	0	37	2	drugset2	isradipine	2	100
10	2	35	2	drugset2	isradipine	2	94.5945945945946
12	1	34	2	drugset2	isradipine	2	91.8918918918919
15	2	32	2	drugset2	isradipine	2	86.4864864864865
17	6	26	2	drugset2	isradipine	2	70.2702702702703
19	6	20	2	drugset2	isradipine	2	54.0540540540541
22	6	14	2	drugset2	isradipine	2	37.8378378378378
24	1	13	2	drugset2	isradipine	2	35.1351351351351
26	4	9	2	drugset2	isradipine	2	24.3243243243243
29	3	6	2	drugset2	isradipine	2	16.2162162162162
31	2	4	2	drugset2	isradipine	2	10.8108108108108
33	1	3	2	drugset2	isradipine	2	8.10810810810811
36	3	0	2	drugset2	isradipine	2	0
1	0	59	2	drugset2	clemizole	2	100
2	0	59	2	drugset2	clemizole	2	100
5	0	59	2	drugset2	clemizole	2	100
8	1	58	2	drugset2	clemizole	2	98.3050847457627
10	14	44	2	drugset2	clemizole	2	74.5762711864407
12	8	36	2	drugset2	clemizole	2	61.0169491525424
15	7	29	2	drugset2	clemizole	2	49.1525423728814
17	4	25	2	drugset2	clemizole	2	42.3728813559322
19	5	20	2	drugset2	clemizole	2	33.8983050847458
22	12	8	2	drugset2	clemizole	2	13.5593220338983
24	2	6	2	drugset2	clemizole	2	10.1694915254237
26	3	3	2	drugset2	clemizole	2	5.08474576271187
29	1	2	2	drugset2	clemizole	2	3.38983050847458
31	1	1	2	drugset2	clemizole	2	1.69491525423729
33	0	1	2	drugset2	clemizole	2	1.69491525423729
36	1	0	2	drugset2	clemizole	2	0
1	0	57	2	drugset2	ctrl	2	100
2	0	57	2	drugset2	ctrl	2	100
5	0	57	2	drugset2	ctrl	2	100
8	1	56	2	drugset2	ctrl	2	98.2456140350877
10	21	35	2	drugset2	ctrl	2	61.4035087719298
12	15	20	2	drugset2	ctrl	2	35.0877192982456
15	9	11	2	drugset2	ctrl	2	19.2982456140351
17	8	3	2	drugset2	ctrl	2	5.26315789473684
19	1	2	2	drugset2	ctrl	2	3.50877192982456
22	2	0	2	drugset2	ctrl	2	0
1	0	56	3	drugset2	tigecycline	1	100
2	0	56	3	drugset2	tigecycline	1	100
5	0	56	3	drugset2	tigecycline	1	100
8	0	56	3	drugset2	tigecycline	1	100
10	2	54	3	drugset2	tigecycline	1	96.4285714285714
12	3	51	3	drugset2	tigecycline	1	91.0714285714286
15	16	35	3	drugset2	tigecycline	1	62.5
17	12	23	3	drugset2	tigecycline	1	41.0714285714286
19	4	19	3	drugset2	tigecycline	1	33.9285714285714
22	4	15	3	drugset2	tigecycline	1	26.7857142857143
24	10	5	3	drugset2	tigecycline	1	8.92857142857143
26	0	5	3	drugset2	tigecycline	1	8.92857142857143
29	2	3	3	drugset2	tigecycline	1	5.35714285714286
31	1	2	3	drugset2	tigecycline	1	3.57142857142857
33	1	1	3	drugset2	tigecycline	1	1.78571428571429
36	1	0	3	drugset2	tigecycline	1	0
1	0	36	3	drugset2	isradipine	1	100
2	0	36	3	drugset2	isradipine	1	100
5	0	36	3	drugset2	isradipine	1	100
8	0	36	3	drugset2	isradipine	1	100
10	2	34	3	drugset2	isradipine	1	94.4444444444444
12	0	34	3	drugset2	isradipine	1	94.4444444444444
15	6	28	3	drugset2	isradipine	1	77.7777777777778
17	3	25	3	drugset2	isradipine	1	69.4444444444444
19	2	23	3	drugset2	isradipine	1	63.8888888888889
22	8	15	3	drugset2	isradipine	1	41.6666666666667
24	7	8	3	drugset2	isradipine	1	22.2222222222222
26	3	5	3	drugset2	isradipine	1	13.8888888888889
29	2	3	3	drugset2	isradipine	1	8.33333333333333
31	2	1	3	drugset2	isradipine	1	2.77777777777778
33	0	1	3	drugset2	isradipine	1	2.77777777777778
36	0	1	3	drugset2	isradipine	1	2.77777777777778
38	1	0	3	drugset2	isradipine	1	0
1	0	53	3	drugset2	clemizole	1	100
2	0	53	3	drugset2	clemizole	1	100
5	0	53	3	drugset2	clemizole	1	100
8	0	53	3	drugset2	clemizole	1	100
10	3	50	3	drugset2	clemizole	1	94.3396226415094
12	11	39	3	drugset2	clemizole	1	73.5849056603774
15	5	34	3	drugset2	clemizole	1	64.1509433962264
17	7	27	3	drugset2	clemizole	1	50.9433962264151
19	4	23	3	drugset2	clemizole	1	43.3962264150943
22	14	9	3	drugset2	clemizole	1	16.9811320754717
24	7	2	3	drugset2	clemizole	1	3.77358490566038
26	1	1	3	drugset2	clemizole	1	1.88679245283019
29	1	0	3	drugset2	clemizole	1	0
1	0	70	3	drugset2	ctrl	1	100
2	0	70	3	drugset2	ctrl	1	100
5	0	70	3	drugset2	ctrl	1	100
8	3	67	3	drugset2	ctrl	1	95.7142857142857
10	19	48	3	drugset2	ctrl	1	68.5714285714286
12	11	37	3	drugset2	ctrl	1	52.8571428571429
15	21	16	3	drugset2	ctrl	1	22.8571428571429
17	3	13	3	drugset2	ctrl	1	18.5714285714286
19	3	10	3	drugset2	ctrl	1	14.2857142857143
22	6	4	3	drugset2	ctrl	1	5.71428571428571
24	2	2	3	drugset2	ctrl	1	2.85714285714286
26	1	1	3	drugset2	ctrl	1	1.42857142857143
29	0	1	3	drugset2	ctrl	1	1.42857142857143
31	1	0	3	drugset2	ctrl	1	0
1	0	66	3	drugset2	tigecycline	2	100
2	0	66	3	drugset2	tigecycline	2	100
5	0	66	3	drugset2	tigecycline	2	100
8	0	66	3	drugset2	tigecycline	2	100
10	0	66	3	drugset2	tigecycline	2	100
12	4	62	3	drugset2	tigecycline	2	93.9393939393939
15	22	40	3	drugset2	tigecycline	2	60.6060606060606
17	14	26	3	drugset2	tigecycline	2	39.3939393939394
19	3	23	3	drugset2	tigecycline	2	34.8484848484849
22	13	10	3	drugset2	tigecycline	2	15.1515151515152
24	6	4	3	drugset2	tigecycline	2	6.06060606060606
26	1	3	3	drugset2	tigecycline	2	4.54545454545455
29	1	2	3	drugset2	tigecycline	2	3.03030303030303
31	0	2	3	drugset2	tigecycline	2	3.03030303030303
33	1	1	3	drugset2	tigecycline	2	1.51515151515152
36	1	0	3	drugset2	tigecycline	2	0
1	0	38	3	drugset2	isradipine	2	100
2	0	38	3	drugset2	isradipine	2	100
5	0	38	3	drugset2	isradipine	2	100
8	0	38	3	drugset2	isradipine	2	100
10	0	38	3	drugset2	isradipine	2	100
12	0	38	3	drugset2	isradipine	2	100
15	5	33	3	drugset2	isradipine	2	86.8421052631579
17	4	29	3	drugset2	isradipine	2	76.3157894736842
19	7	22	3	drugset2	isradipine	2	57.8947368421053
22	14	8	3	drugset2	isradipine	2	21.0526315789474
24	4	4	3	drugset2	isradipine	2	10.5263157894737
26	1	3	3	drugset2	isradipine	2	7.89473684210526
29	0	3	3	drugset2	isradipine	2	7.89473684210526
31	1	2	3	drugset2	isradipine	2	5.26315789473684
33	0	2	3	drugset2	isradipine	2	5.26315789473684
36	1	1	3	drugset2	isradipine	2	2.63157894736842
38	0	1	3	drugset2	isradipine	2	2.63157894736842
40	1	0	3	drugset2	isradipine	2	0
1	0	58	3	drugset2	clemizole	2	100
2	0	58	3	drugset2	clemizole	2	100
5	0	58	3	drugset2	clemizole	2	100
8	0	58	3	drugset2	clemizole	2	100
10	0	58	3	drugset2	clemizole	2	100
12	3	55	3	drugset2	clemizole	2	94.8275862068966
15	7	48	3	drugset2	clemizole	2	82.7586206896552
17	9	39	3	drugset2	clemizole	2	67.2413793103448
19	5	34	3	drugset2	clemizole	2	58.6206896551724
22	12	22	3	drugset2	clemizole	2	37.9310344827586
24	16	6	3	drugset2	clemizole	2	10.3448275862069
26	2	4	3	drugset2	clemizole	2	6.89655172413793
29	1	3	3	drugset2	clemizole	2	5.17241379310345
31	2	1	3	drugset2	clemizole	2	1.72413793103448
33	0	1	3	drugset2	clemizole	2	1.72413793103448
36	1	0	3	drugset2	clemizole	2	0
1	0	72	3	drugset2	ctrl	2	100
2	0	72	3	drugset2	ctrl	2	100
5	0	72	3	drugset2	ctrl	2	100
8	0	72	3	drugset2	ctrl	2	100
10	14	58	3	drugset2	ctrl	2	80.5555555555556
12	18	40	3	drugset2	ctrl	2	55.5555555555556
15	19	21	3	drugset2	ctrl	2	29.1666666666667
17	9	12	3	drugset2	ctrl	2	16.6666666666667
19	2	10	3	drugset2	ctrl	2	13.8888888888889
22	6	4	3	drugset2	ctrl	2	5.55555555555556
24	2	2	3	drugset2	ctrl	2	2.77777777777778
26	1	1	3	drugset2	ctrl	2	1.38888888888889
29	0	1	3	drugset2	ctrl	2	1.38888888888889
31	1	0	3	drugset2	ctrl	2	0
